# Post-perturbational transcriptional signatures of cancer cell line vulnerabilities

**DOI:** 10.1101/2020.03.04.976217

**Authors:** Andrew Jones, Aviad Tsherniak, James M. McFarland

**Author notes:** Co-senior authors (Aviad Tsherniak, James M. McFarland).

## Abstract

While chemical and genetic viability screens in cancer cell lines have identified many promising cancer vulnerabilities, simple univariate readouts of cell proliferation fail to capture the complex cellular responses to perturbations. Complementarily, gene expression profiling offers an information-rich measure of cell state that can provide a more detailed account of cellular responses to perturbations. Relatively little is known, however, about the relationship between transcriptional responses to perturbations and the long-term cell viability effects of those perturbations. To address this question, we integrated thousands of post-perturbational transcriptional profiles from the Connectivity Map with large-scale screens of cancer cell lines’ viability response to genetic and chemical perturbations. This analysis revealed a generalized transcriptional signature associated with reduced viability across perturbations, which was consistent across post-perturbation time-points, perturbation types, and viability datasets. At a more granular level, we lay out the landscape of treatment-specific expression-viability relationships across a broad panel of drugs and genetic reagents, and we demonstrate that these post-perturbational expression signatures can be used to infer long-term viability. Together, these results help unmask the transcriptional changes that are associated with perturbation-induced viability loss in cancer cell lines.
