## Supplemental Table 1 for "Post-perturbational transcriptional signatures of cancer cell line vulnerabilities"

### Sheet: Sheet1
4-iodo-6-phenylpyrimidine
7-nitroindazole
ABT-737
ABT-751
AC-55649
AG-14361
AGK-2
AM-580
artesunate
atorvastatin
batimastat
BAX-channel-blocker
BAY-11-7082
BI-2536
BIBR-1532
BMS-536924
BMS-754807
bortezomib
brefeldin-a
bucladesine
BX-795
calcitriol
capsaicin
CD-1530
CD-437
cerulenin
CI-976
curcumin
cyclosporin-a
CYT-997
cytochalasin-b
dalcetrapib
darinaparsin
dexamethasone
elesclomol
emetine
endo-IWR-1
enzalutamide
erastin
etomoxir
evodiamine
EX-527
FK-866
flutamide
forskolin
gemcitabine
GMX-1778
gossypol
GW-405833
GW-843682X
idarubicin
IKK-2-inhibitor-V
imiquimod
importazole
ISOX
itraconazole
ixazomib
JZL-184
LE-135
lenalidomide
LFM-A13
linsitinib
lovastatin
menadione
mesoridazine
MK-1775
MK-2206
MST-312
narciclasine
navitoclax
necrostatin-1
neratinib
niclosamide
NSC-23766
NSC-632839
NSC-95397
nutlin-3
NVP-AUY922
NVP-BEZ235
olaparib
oligomycin-a
orantinib
PAC-1
parbendazole
parthenolide
PD-98059
penfluridol
pevonedistat
PF-04217903
PF-3845
PF-750
phloretin
PI-103
pifithrin-alpha
pifithrin-mu
PIK-75
piperlongumine
PJ-34
PRIMA1
purmorphamine
PX-12
QS-11
RITA
rucaparib
salermide
SB-216763
SB-225002
SCH-79797
selumetinib
serdemetan
sildenafil
simvastatin
sirolimus
SJ-172550
SKI-II
SN-38
sonidegib
SRT-1720
STAT3-inhibitor-VI
tacrolimus
tamoxifen
tanespimycin
temozolomide
temsirolimus
teniposide
TG-101348
tipifarnib
tivozanib
tosedostat
tozasertib
TPCA-1
tretinoin
trichostatin-a
trifluoperazine
triptolide
TW-37
tyrphostin-AG-1478
valdecoxib
veliparib
vemurafenib
VER-155008
vorinostat
XAV-939
Y-27632
YM-155
zebularine
